# Label-free quantification LC-mass spectrometry proteomic analysis of blood plasma in healthy dogs

**DOI:** 10.1101/2023.06.13.544743

**Authors:** Pavlos G. Doulidis, Benno Kuropka, Carolina Frizzo Ramos, Alexandro Rodríguez-Rojas, Iwan A. Burgener

## Abstract

Bloodwork is a widely used diagnostic tool in veterinary medicine, as diagnosis and therapeutic interventions often rely on blood biomarkers. However, biomarkers available in veterinary medicine often lack sensitivity or specificity. Mass spectrometry (MS)-based proteomics technology has been extensively used in biological fluids and offers excellent potential for a more comprehensive characterization of the plasma proteome in veterinary medicine. In this study, we aimed to identify and quantify plasma proteins in a cohort of healthy dogs and compare two techniques for depleting high-abundance plasma proteins to enable the detection of lower-abundance proteins. We utilized surplus lithium-heparin plasma from 30 healthy dogs, which were subdivided into five groups of pooled plasma from 6 randomly selected individuals each. Our goal was to identify and quantify plasma proteins via label-free quantification LC-mass spectrometry. Additionally, we employed different methods to deplete the most abundant proteins. Firstly, we used a commercial kit for the depletion of high-abundance plasma proteins. Secondly, we employed an in-house method to remove albumin using Blue-Sepharose. Among all the samples, some of the most abundant proteins identified were apolipoprotein A and B, albumin, alpha-2-macroglobulin, fibrinogen beta chain, fibronectin, complement C3, serotransferrin, and coagulation Factor V. However, neither of the depletion techniques achieved significant depletion of high-abundant proteins. Nevertheless, the two different depletion methods exhibited substantial differences in the fold-change of many proteins, suggesting partial depletion that did not contribute to an increase in the number of detected proteins. Despite this limitation, we were able to detect and quantify many clinically relevant proteins. The determination of the healthy canine proteome is a crucial first step in establishing a reference proteome for canine plasma. This reference proteome can later be utilized to identify protein markers associated with different diseases, thereby contributing to the diagnosis and prognosis of various pathologies.
