## Supplementary Table S2 for "Label-free quantification LC-mass spectrometry proteomic analysis of blood plasma in healthy dogs"

### Sheet: Sheet1
Identified Proteins	Protein ID	Gene Name	log2 Fold change (Kit vs Control)	Students t-test (Kit vs Control) (q-value < .05)
Ig-like domain-containing protein	A0A8I3S5D2		-4.30004	0.0016
Hemoglobin subunit alpha	P60529	HBA	-4.17245	0.0406265
Ig-like domain-containing protein	A0A8I3PB96		-2.92219	0.0200606
Ferritin	A0A8I3PRE8	LOC119868428	-2.8618	0.00375
Ig-like domain-containing protein	A0A8I3PHA1 (+2)	A0A8I3QPN8	-2.5691	<0.001
Complement C1q C chain	A0A8I3MCF0 (+1)	C1QC	-2.51485	0.00222222
Ig-like domain-containing protein	A0A8I3SCG6 (+1)		-2.24891	0.00583784
Ig-like domain-containing protein	A0A8I3Q923 (+1)	A0A8I3QLE3	-2.11919	0.0107143
Ig-like domain-containing protein	A0A8I3Q8J0 (+1)	LOC119868806	-1.96326	<0.001
Ig-like domain-containing protein	A0A8I3P6S7 (+3)	A0A8I3QZI7	-1.94605	<0.001
Ig-like domain-containing protein	A0A8I3PA87 (+1)	A0A8I3PA04	-1.94408	0.00413793
Complement C1q subcomponent subunit A	A0A8I3MKD7	C1QA	-1.91179	<0.001
Uncharacterized protein	A0A8I3ML63	LOC100855476	-1.902	<0.001
C-type lectin domain-containing protein	A0A8I3NQ46 (+2)	MBL1	-1.86184	<0.001
Immunoglobulin heavy constant mu	A0A8I3P587 (+2)	IGHM	-1.60889	<0.001
Fibrinogen alpha chain (Fragment)	P68213	FGA	-1.46918	0.006
Uncharacterized protein	A0A8I3RZS1 (+25)		-1.45055	0.00774468
Uncharacterized protein	A0A8I3MIB4 (+6)	ACTA1	-1.44715	0.0337
Histone H2A	A0A8I3NUT4 (11)	H2AC14	-1.39053	0.0256338
Uncharacterized protein	A0A8I3NT93 (+1)	A0A8I3NS90	-1.26101	0.00896
CD5 molecule like	A0A8I3NQW4 (+1)	CD5L	-1.17056	<0.001
Complement C1q B chain	A0A8I3MAL2	C1QB	-1.16187	0.0267945
Uncharacterized protein	A0A8I3NMU2 (+5)	DDX60	-1.15516	0.0463448
Coagulation Factor V	A0A8I3MSW8 (+2)	F5	-1.11461	0.00808163
Haptoglobin	P19006 (+5)	HP	-1.00815	0.0315325
IGv domain-containing protein	A0A8I3Q495 (+2)	A0A8I3Q4A2	-1.00132	0.0248955
Sex hormone binding globulin	A0A8I3PLX4 (+3)	SHBG	1.19118	0.0441412
Insulin like growth factor binding protein acid labile subunit	A0A8I3NXF8	IGFALS	1.20727	0.00446154
Solute carrier family 12 member 4	A0A8I3NBK0	LCAT	1.29048	0.0365926
V-type proton ATPase subunit G	A0A8I3PF02		1.72829	0.00605714
Interleukin 1 receptor accessory protein	A0A8I3PHM9 (+2)	IL1RAP	1.79425	0.0191613
