## Supplementary Table S3 for "Label-free quantification LC-mass spectrometry proteomic analysis of blood plasma in healthy dogs"

### Sheet: Sheet1
Identified Proteins	Protein ID	Gene Name	log2 Fold change (Blue Sepharose vs Control)	Students t-test (Blue Sepharose vs Control) (q-value < .05)
Coagulation factor V	A0A8I3MSW8 (+2)	F5	-6.70374	<0.001
Uncharacterized protein	A0A8I3Q044 (+5)	CFH	-6.50218	<0.001
Complement C5	A0A8I3NVC1 (+1)	C5	-6.08781	<0.001
Complement C1q subcomponent subunit A	A0A8I3MKD7	C1QA	-4.90207	<0.001
Apolipoprotein E	P18649	APOE	-4.44352	<0.001
Complement C1q C chain	A0A8I3MCF0 (+1)	C1QC	-4.31254	<0.001
Apolipoprotein C-I	P56595 (+1)	APOC1	-4.28459	<0.001
Lipopolysaccharide-binding protein	A0A8I3S716	LOC485869	-3.98492	<0.001
Uncharacterized protein	A0A8I3ML63	LOC100855476	-3.72781	<0.001
Serpin family F member 1	A0A8I3S0B7 (+1)	SERPINF1	-3.59706	<0.001
C-type lectin domain family 3 member B	A0A8I3NNJ6 (+1)	CLEC3B	-3.55456	<0.001
Complement C1q B chain	A0A8I3MAL2	C1QB	-3.49826	<0.001
Fibronectin	A0A8I3PHI4 (+6)	FN1	-3.25517	<0.001
Hyaluronan binding protein 2	A0A8I3Q3J0	HABP2	-3.04066	<0.001
Gelsolin	A0A8I3NWQ6 (+8)	GSN	-2.91222	<0.001
Beta-2-glycoprotein 1	P33703 (+1)	APOH	-2.73263	<0.001
SMB domain-containing protein	A0A8I3N025 (+2)	VTN	-2.72589	<0.001
Serpin family A member 4	A0A8I3N493	SERPINA4	-2.52344	<0.001
Complement component 4 binding protein beta	A0A8I3MGP5	C4BPB	-2.50322	<0.001
Complement C8 alpha chain	A0A8I3P0T6	C8A	-2.43944	<0.001
Prothrombin	A0A8I3PUT1 (+1)	F2	-2.43027	<0.001
Complement component C8 beta chain	A0A8I3NT81	C8B	-2.26259	<0.001
Complement component C6	A0A8I3MFG0 (+2)	C6	-2.17782	<0.001
Inter-alpha-trypsin inhibitor heavy chain 4	A0A8I3Q895 (+3)	ITIH4	-2.00786	<0.001
Extracellular matrix protein 1	A0A8I3P5S8 (+3)	ECM1	-1.81949	<0.001
Apolipoprotein C-III	A0A8I3MW28 (+3)	APOC3	-1.78584	<0.001
Apolipoprotein B	A0A8I3S4D1 (+2)	APOB	-1.69932	<0.001
Sulfhydryl oxidase	A0A8I3RQL9 (+2)	QSOX1	-1.30972	<0.001
Apolipoprotein C-II	P12278	APOC2	-1.28523	<0.001
Ceruloplasmin	A0A8I3PX76 (+3)	CP	-1.22591	<0.001
Complement factor D	A0A8I3NIC8 (+2)	CFD	-1.21564	<0.001
Histone H2A	A0A8I3NUT4 (+11)	H2AC14	-1.21256	<0.001
Carboxylic ester hydrolase	A0A8I3NRK5 (+1)	GTF3C5	-1.17991	<0.001
Lactotransferrin	A0A8I3NKN6 (+3)	LTF	-1.11195	0.0193642
Uncharacterized protein	A0A8I3RXH7 (+1)	LOC490399	-1.0289	<0.001
Carboxypeptidase N subunit 1	A0A8I3NYS7 (+1)	CPN1	1.00517	<0.001
IGv domain-containing protein	A0A8I3Q495 (+2)	A0A8I3Q4A2	1.01883	<0.001
Beta-2-microglobulin	A0A8I3PXH7		1.02473	0.00162963
Uncharacterized protein	A0A8I3PX48 (+1)	LOC611458	1.02628	<0.001
Hemoglobin subunit alpha	P60529	HBA	1.05707	6.45161e-05
Ig-like domain-containing protein	A0A8I3PHA1 (+2)	A0A8I3QPN8	1.06448	<0.001
Adiponectin, C1Q and collagen domain containing	A0A8I3PIE0 (+2)	ADIPOQ	1.09137	<0.001
Hemoglobin subunit beta	P60524 (+4)	HBB	1.12041	<0.001
Microfibril associated protein 4	A0A8I3P2W7	MFAP4	1.18977	<0.001
Ig-like domain-containing protein	A0A8I3NC81		1.24411	0.00279137
Transthyretin	A0A8I3NAM6 (+1)	TTR	1.25611	0.00116667
Ig-like domain-containing protein	A0A8I3Q923 (+1)	A0A8I3QLE3	1.33165	0.00365714
Sex hormone binding globulin	A0A8I3PLX4 (+3)	SHBG	1.84775	0.0012381
Uncharacterized protein	A0A8I3RR39	LOC489647	2.09932	0.00152239
Glutathione peroxidase	A0A8I3S2L1 (+1)	GPX6	2.12283	<0.001
Interleukin 1 receptor accessory protein	A0A8I3PHM9 (+2)	IL1RAP	2.17897	0.0012093
Ig-like domain-containing protein	A0A8I3SB92 (+3)	A0A8I3PZP2	2.40482	<0.001
Ig-like domain-containing protein	A0A8I3P3T7		4.36729	0.00126829
