## Supplementary Table S4 for "Label-free quantification LC-mass spectrometry proteomic analysis of blood plasma in healthy dogs"

### Sheet: Sheet1
Identified Proteins	Protein ID	Gene Name	log2 Fold change (Blue Sepharose vs Kit)	Students t-test (Blue Sepharose vs Kit) (q-value < .05)
Complement C5	A0A8I3NVC1 (+1)	C5	-6.15988	<.001
Uncharacterized protein	A0A8I3Q044 (+5)	CFH	-6.00001	<.001
Coagulation factor V	A0A8I3MSW8 (+2)	F5	-5.58912	<.001
Apolipoprotein E	P18649	APOE	-4.54371	<.001
Apolipoprotein C-I	P56595 (+1)	APOC1	-4.03296	<.001
Fibronectin	A0A8I3PHI4 (+6)	FN1	-3.92069	<.001
Serpin family F member 1	A0A8I3S0B7 (+1)	SERPINF1	-3.66926	<.001
Lipopolysaccharide-binding protein	A0A8I3S716	LOC485869	-3.2065	<.001
C-type lectin domain family 3 member B	A0A8I3NNJ6 (+1)	CLEC3B	-3.03775	<.001
Hyaluronan binding protein 2	A0A8I3Q3J0	HABP2	-3.03154	<.001
Complement C1q subcomponent subunit A	A0A8I3MKD7	C1QA	-2.99028	<.001
Complement component C8 beta chain	A0A8I3NT81	C8B	-2.72045	<.001
Gelsolin	A0A8I3NWQ6 (+7)	GSN	-2.70698	<.001
Complement C8 alpha chain	A0A8I3P0T6	C8A	-2.53195	<.001
Beta-2-glycoprotein 1	P33703 (+1)	APOH	-2.4407	<.001
Prothrombin	A0A8I3PUT1 (+1)	F2	-2.35539	<.001
Complement C1q B chain	A0A8I3MAL2	C1QB	-2.33639	<.001
Complement component C6	A0A8I3MFG0 (+2)	C6	-2.20766	<.001
Extracellular matrix protein 1	A0A8I3P5S8 (+3)	ECM1	-2.06745	<.001
Serpin family A member 4	A0A8I3N493	SERPINA4	-2.05321	<.001
Inter-alpha-trypsin inhibitor heavy chain 4	A0A8I3Q895 (+3)	ITIH4	-1.96542	<.001
SMB domain-containing protein	A0A8I3N025 (+2)	VTN	-1.85865	0.00340496
Uncharacterized protein	A0A8I3ML63	LOC100855476	-1.8258	<.001
Complement C1q C chain	A0A8I3MCF0 (+1)	C1QC	-1.79769	0.00109735
Insulin like growth factor binding protein acid labile subunit	A0A8I3NXF8	IGFALS	-1.78746	<.001
Sulfhydryl oxidase	A0A8I3RQL9 (+2)	QSOX1	-1.62245	<.001
Uncharacterized protein	A0A8I3RXH7 (+1)	LOC490399	-1.58529	<.001
Lactotransferrin	A0A8I3NKN6 (+3)	LTF	-1.5742	0.00422047
Apolipoprotein B	A0A8I3S4D1 (+1)	APOB	-1.48544	<.001
Complement C7	A0A8I3MQ72 (+1)	C7	-1.30017	<.001
Complement component 4 binding protein beta	A0A8I3MGP5	C4BPB	-1.29377	0.02768
Ceruloplasmin	A0A8I3PX76 (+3)	CP	-1.24986	<.001
Clusterin	P25473 (+3)	CLU	-1.21377	<.001
Apolipoprotein C-III	A0A8I3MW28 (+2)	APOC3	-1.17738	<.001
Uncharacterized protein	A0A8I3NQ63 (+5)	LOC481722	-1.17472	0
Complement factor D	A0A8I3NIC8 (+2)	CFD	-1.05092	0.0022521
V-type proton ATPase subunit G	A0A8I3PF02		-1.01038	0.00856716
Ig-like domain-containing protein	A0A8I3NH82 (+1)	A0A8I3NH92	1.01931	<.001
Amyloid beta precursor protein binding family B member 1	A0A8I3RVQ3 (+1)	APBB1	1.02527	<.001
Uncharacterized protein	A0A8I3P2N6 (+11)	A0A8I3P3U9	1.03625	<.001
Ig-like domain-containing protein	A0A8I3P3K1		1.0627	<.001
Afamin	A0A8I3NCZ8	AFM	1.06344	<.001
Alpha-2-HS-glycoprotein	A0A8I3PIK8	AHSG	1.14171	<.001
Uncharacterized protein	A0A8I3N1R4 (+2)	LOC482194	1.17245	0.000179104
Alpha-2-glycoprotein 1, zinc-binding	A0A8I3RR08 (+1)	AZGP1	1.27239	<.001
Uncharacterized protein	A0A8I3P2V1 (+1)	A0A8I3PJN5	1.35349	<.001
Uncharacterized protein	A0A8I3NRC4 (+1)	A0A8I3S934	1.39982	<.001
Microfibril associated protein 4	A0A8I3P2W7	MFAP4	1.40194	<.001
Monocyte differentiation antigen CD14	A0A1S7J0A8	607076	1.41964	0.00550769
Lymphocyte cytosolic protein 1	A0A8I3NAM1 (+7)	LCP1	1.42169	0.012
Uncharacterized protein	A0A8I3RR39	LOC489647	1.43402	<.001
CD5 molecule like	A0A8I3NQW4 (+1)	CD5L	1.44212	<.001
Neural cell adhesion molecule 1	A0A8I3RRA0 (+8)	NCAM1	1.45215	<.001
Ig-like domain-containing protein	A0A8I3P2M2		1.46383	<.001
Joining chain of multimeric IgA and IgM	A0A8I3RW25	JCHAIN	1.55714	<.001
Haptoglobin	P19006 (+5)	HP	1.56832	<.001
Uncharacterized protein	A0A8I3P260		1.58187	<.001
Uncharacterized protein	A0A8I3RZS1 (+25)		1.58483	<.001
Uncharacterized protein	A0A8I3NT93 (+1)	A0A8I3NS90	1.61145	<.001
Ig-like domain-containing protein	A0A8I3PV91		1.62943	<.001
Actin, cytoplasmic 1	O18840 (+4)	ACTB	1.74882	<.001
Uncharacterized protein	A0A8I3Q647 (+3)	A0A8I3PZU7	1.87824	0.0215664
Immunoglobulin heavy constant mu	A0A8I3P587 (+2)	IGHM	1.88494	<.001
Glutathione peroxidase	A0A8I3S2L1 (+2)	GPX6	1.88575	<.001
Uncharacterized protein	A0A8I3NMU2; (+5)	DDX60	2.0129	<.001
IGv domain-containing protein	A0A8I3Q495 (+2)	A0A8I3Q4A2	2.02015	<.001
Ig-like domain-containing protein	A0A8I3P6S7 (+3)	A0A8I3QZI7	2.216	<.001
Ig-like domain-containing protein	A0A8I3SB92 (+3)	A0A8I3PZP2	2.23594	<.001
Ig-like domain-containing protein	A0A8I3Q8J0 (+1)	LOC119868806	2.24965	<.001
Ig-like domain-containing protein	A0A8I3NC81		2.25318	<.001
Uncharacterized protein	A0A8I3MIB4 (+6)	ACTA1	2.28456	<.001
C-type lectin domain-containing protein	A0A8I3NQ46 (+2)	MBL1	2.29068	<.001
Ig-like domain-containing protein	A0A8I3PA87 (+1)	A0A8I3PA04	2.2998	<.001
Beta-2-microglobulin	A0A8I3PXH7		2.35122	0.00227119
Ferritin	A0A8I3PRE8	LOC119868428	2.3797	<.001
Ig-like domain-containing protein	A0A8I3PB96		2.52084	0.00952941
Ig-like domain-containing protein	A0A8I3SCG6 (+1)		3.11526	<.001
Ig-like domain-containing protein	A0A8I3Q923 (+1)	A0A8I3QLE3	3.45084	<.001
Ig-like domain-containing protein	A0A8I3PHA1 (+2)	A0A8I3QPN8	3.63358	<.001
Ig-like domain-containing protein	A0A8I3P3T7		4.24143	0.0027
Ig-like domain-containing protein	A0A8I3S5D2		4.99407	<.001
Hemoglobin subunit alpha	P60529	HBA	5.22952	0.00354098
